# Selecting for *Chlamydomonas reinhardtii* fitness in a liquid algal growth system compatible with the International Space Station Veggie plant growth chamber

**DOI:** 10.1101/2020.01.13.904342

**Authors:** Junya Zhang, Bárbara S.F. Müller, Kevin N. Tyre, Fang Bai, Ying Hu, Marcio F.R. Resende, Bala Rathinasabapathi, A. Mark Settles

**Author notes:** **Correspondence:** A. Mark Settles.

## Abstract

A biological life support system for spaceflight would capture carbon dioxide waste produced by living and working in space to generate useful organic compounds. Photosynthesis is the primary mechanism to fix carbon into organic molecules. Microalgae are highly efficient at converting light, water, and carbon dioxide into biomass, particularly under limiting, artificial light conditions that are a necessity in space photosynthetic production. Although there is great promise in developing algae for chemical or food production in space, most spaceflight algae growth studies have been conducted on solid agar-media to avoid handling liquids in microgravity. Here we report that breathable plastic tissue culture bags can support robust growth of *Chlamydomonas reinhardtii* in the Veggie plant growth chamber, which is used on the International Space Station to grow terrestrial plants. Live cultures can be stored for at least one month in the bags at room temperature. The gene set required for growth in these photobioreactors was tested through a short-wave ultraviolet light (UVC) mutagenesis and selection experiment with wild-type (CC-5082) and *cw15* mutant (CC-1883) strains. Genome sequencing identified UVC-induced mutations, which were enriched for transversions and nonsynonymous mutations relative to natural variants among laboratory strains. Genes with mutations indicating positive selection were enriched for information processing genes related to DNA repair, RNA processing, translation, cytoskeletal motors, kinases, and ABC transporters. These data suggest modification of signal transduction and metabolite transport may be needed to improve growth rates in this spaceflight production system.
