## Supplementary Table 1 for "Selecting for *Chlamydomonas reinhardtii* fitness in a liquid algal growth system compatible with the International Space Station Veggie plant growth chamber"

### Sheet: Sheet1
Supplementary Table 1. Selected genes with significantly enriched GO terms.
Gene ID	Positive Selection	Purifying Selection	Gene Symbol	Manual Annotation
Cre16.g674500	both			ABC transporter
Cre14.g618600	both		MRP7	ABC transporter
Cre17.g728400	both			ABC transporter
Cre02.g083354	both			ABC transporter
Cre12.g527100	cw15			ABC transporter
Cre03.g162333	cw15			ABC transporter
Cre10.g443000	WT		ATM3	ABC transporter
Cre12.g547300	WT			ABC transporter
Cre04.g217850	WT			ABC transporter
Cre02.g097800	WT		HLA3	ABC transporter
Cre03.g174050	WT		MRP4	ABC transporter
Cre03.g184151	WT			Acyl-CoA N-acyltransferase
Cre02.g091950	WT		CYG45	Adenylate/guanylate cyclase
Cre06.g260550	WT		CYG1	Adenylate/guanylate cyclase
Cre08.g373688	WT			Adenylate/guanylate cyclase
Cre02.g100450		WT	CYG20	Adenylate/guanylate cyclase
Cre02.g100500		WT	CYG22	Adenylate/guanylate cyclase
Cre03.g149600		WT	CYG53	Adenylate/guanylate cyclase
Cre09.g388650		WT	CYG29	Adenylate/guanylate cyclase
Cre12.g550550		WT	CYG48	Adenylate/guanylate cyclase
Cre01.g053450		WT	CYA1	Adenylate/guanylate cyclase
Cre02.g103200		WT		Adenylate/guanylate cyclase
Cre07.g336600	WT		MAN1	Alpha-mannosidase
Cre01.g051950	WT		ASP2	Aspartic peptidase
Cre02.g102850	WT			ATP/GTP-Binding motif
Cre16.g683550	WT			Camalexin synthesis, P450 enzyme
Cre08.g373100	WT		CYP97C3	Carotenoid hydroxylase
Cre06.g259200	both		SELB	Chloroplast translation elongation factor
Cre01.g006150	cw15		EFG9	Chloroplast translation elongation factor
Cre07.g341850	cw15		INFB	Chloroplast translation initiation factor
Cre06.g258200	cw15			Chromatin reader, BRAT1 Partner1
Cre13.g578501		WT		Chromatin remodler
Cre02.g114100		WT	PDE22	Cyclic-nucleotide phosphodiesterase
Cre13.g590600		WT	PDE32	Cyclic-nucleotide phosphodiesterase
Cre08.g370550	WT			D-2-hydroxyglutarate dehydrogenase
Cre10.g420900	cw15		HEL44	DEAD/DEAH box RNA helicase family protein
Cre06.g291150	cw15		HEL29	DEAD/DEAH box RNA helicase family protein
Cre03.g208833	cw15			DEAD/DEAH box RNA helicase family protein
Cre16.g661900	WT		HEL61	DEAD/DEAH box RNA helicase family protein
Cre10.g433550	cw15		DNL4	DNA ligase 4
Cre06.g250850	both		MSH1	DNA mismatch repair protein
Cre16.g664301	WT		POLQ1	DNA polymerase theta
Cre09.g387400	WT		POLZ1	DNA polymerase zeta
Cre07.g343333	WT			DNA repair and recombination
Cre12.g550800		WT	REV1	DNA repair polymerase
Cre06.g265950	cw15		DHC3	Dynein Heavy Chain
Cre12.g484250	cw15		DHC1	Dynein Heavy Chain
Cre16.g685450	WT		DHC8	Dynein Heavy Chain
Cre11.g467617	WT		LCI19	Gamma hydroxybutyrate dehydrogenase
Cre06.g275050	WT		GGH2	Gamma-glutamyl hydrolase
Cre02.g080500	WT			Glucuronosyltransferase
Cre14.g609030	WT			Glutathione repair enzyme
Cre16.g683850	WT		GDP1	Glycerophosphodiester phosphodiesterase
Cre12.g534800	WT	WT	GCSP	Glycine cleavage system, P protein
Cre07.g354100	WT		HAT4	Histone acetyltransferase
Cre06.g249750	WT			Histone H1-like nucleoprotein HC2
Cre06.g250902		WT	METH	Homocysteine S-methyltransferase
Cre16.g675850	cw15			Indole-3-butryic acid-response 3-like
Cre07.g326050	both		KIL8	Kinesin-like motor protein
Cre10.g447700	WT			Leucine-rich repeat protein
Cre17.g729350	WT			Leucine-rich repeat protein
Cre09.g402589		WT		Leucine-rich repeat protein
Cre02.g083550	cw15			Lycopene cyclase
Cre02.g100850	WT			Major facilitator superfamily transporter
Cre06.g278226	WT			MLO-like protein
Cre02.g143267	WT			Phage integrase family
Cre12.g493404	WT			Phosphate transporter
Cre03.g175400		WT	PGI1	Phosphoglucose isomerase
Cre02.g141406	WT			PIF1-like helicase
Cre06.g266250	both			Protein Kinase
Cre09.g411525	cw15			Protein Kinase
Cre09.g400886	cw15			Protein kinase
Cre01.g040950	cw15			Protein Kinase
Cre02.g098600	WT			Protein Kinase
Cre03.g209505	WT			Protein Kinase
Cre06.g248850	WT			Protein Kinase
Cre07.g325759	WT			Protein Kinase
Cre01.g041550	WT			Protein Kinase
Cre02.g099750	WT			Protein Kinase
Cre06.g267400	WT			Protein Kinase
Cre07.g347000	WT			Protein Kinase
Cre05.g236000	WT			Protein Kinase
Cre10.g418900	WT			Protein Kinase
Cre06.g251250	WT		HKR3	Protein Kinase
Cre08.g385000	WT			Protein Kinase
Cre01.g043850	WT			Protein Kinase
Cre03.g206650	WT			Protein Kinase
Cre03.g160900	WT			Protein kinase
Cre17.g744447	cw15			P-type ATPase transporter
Cre08.g378200	WT			Pyridoxamine 5'-phosphate oxidase
Cre03.g161800	WT			Ribosome assembly protein
Cre13.g571650	WT		RPB10	RNA polymerase subunit
Cre17.g707400	WT			RNA-binding KH domain-containing protein
Cre17.g716251	WT		SUM5	Small ubiquitin-like modifier, SUMO
Cre03.g179300	cw15			SNF2-related DNA/RNA helicase
Cre10.g455750	WT			SNF2-related DNA/RNA helicase
Cre17.g720000	both		CCT9	T-complex protein
Cre14.g630150		WT		TNF receptor-associated
Cre02.g096900	WT		TIE1	tRNA splicing endonuclease
Cre02.g099100	WT			Ubiquitin ligase
Cre05.g240533	WT			Ubiquitin ligase
Cre15.g635750	WT			Ubiquitin ligase, E3 subunit
Cre09.g401812	cw15			UvrD-helicase domain
Cre09.g402051	WT		CLV4	Voltage-gated chloride channel
